# TTLL12 is required for primary ciliary axoneme formation in polarized epithelial cells

**DOI:** 10.1101/2023.07.25.550533

**Authors:** J. Ceglowski, H.K. Hoffman, K.J. Hoff, B.L. McCurdy, J.K. Moore, R. Prekeris

## Abstract

The primary cilium is a critical sensory organelle that is built of axonemal microtubules ensheathed by a ciliary membrane. In polarized epithelial cells, primary cilia reside on the apical surface and must extend these microtubules directly into the extracellular space and remain a stable structure. However, the factors regulating cross-talk between ciliation and cell polarization, as well as, axonemal microtubule growth and stabilization in polarized epithelia are not fully understood. In this study, we find TTLL12, a previously uncharacterized member of the Tubulin Tyrosine Ligase-Like (TTLL) family, localizes to the base of primary cilia and is required for cilia formation in polarized renal epithelial cells. We also show that TTLL12 directly binds to the α/β-tubulin heterodimer *in vitro* and regulates microtubule dynamics, stability, and post-translational modifications (PTMs). While all other TTLLs catalyze the addition of glutamate or glycine to microtubule C-terminal tails, TTLL12 uniquely affects tubulin PTMs by promoting both microtubule lysine acetylation and arginine methylation. Together, this work identifies a novel microtubule regulator and provides insight into the requirements for apical extracellular axoneme formation.
