## Supplemental table 2 for "TTLL12 is required for primary ciliary axoneme formation in polarized epithelial cells"

### Sheet: Tubulin methylation
Tubulin alone
		alpha-tubulin		Sample 1 (83% coverage)			Sample 2 (85% coverage)			Percent Methylated (average of both technical replicates)
		Residue	Methyl number	Total Peptides	Methylated Peptides		Total Peptides	Methylated Peptides
		R2	di-methyl	21	1		25	1		0.044
			tri-methyl	21	0		25	1		0.02
		K40	methyl	30	1		43	1		0.0281
			tri-methyl	30	1		43	0		0.017
		R79	methyl	97	10		109	9		0.0929
		K124	tri-methyl	6	6		7	7		1
		K166	tri-methyl	71	1		81	0		0.0071
		beta-tubulin		Sample 1 (77% coverage)			Sample 2 (83% coverage)
		Residue	Methyl number	Total Peptides	Methylated Peptides		Total Peptides	Methylated Peptides
		R2	di-methyl	29	3		20	2		0.1017
			tri-methyl	29	1		20	0		0.0172
		R86	di-methyl	24	1		25	2		0.0609
		R318	methyl	17	1		19	1		0.0557
6His-TTLL12 + Tubulin
		alpha-tubulin		Sample 1 (84% coverage)			Sample 2 (80% coverage)
		Residue	Methyl number	Total Peptides	Methylated Peptides		Total Peptides	Methylated Peptides
		K40	tri-methyl	48	2		12	0		0.0384
		R79	methyl	140	14		8	3		0.2375
		K124	tri-methyl	8	8		2	2		1
		K166	tri-methyl	107	2		16	0		0.0093
		beta-tubulin		Sample 1 (84% coverage)			Sample 2 (76% coverage)
		Residue	Methyl number	Total Peptides	Methylated Peptides		Total Peptides	Methylated Peptides
		R2	di-methyl	26	3		11	0		0.0577
		R86	di-methyl	30	2		3	0		3.33
		R318	methyl	15	0		8	1		6.25
